# Different molecular signatures in lung cancer types from integrative bioinformatic analyses of RNASeq data

**DOI:** 10.1101/501569

**Authors:** Marta Lucchetta, Isabelle da Piedade, Mohamed Mounir, Marina Vabistsevits, Thilde Terkelsen, Elena Papaleo

## Abstract

**Background:** Genomic initiatives such as The Cancer Genome Atlas (TCGA) project contain data on profiling of thousands of tumors with different-omics approaches, providing a valuable source of information which may be used to decipher cancer signaling and related alterations. Managing and analyzing data from large-scale projects such as TCGA is a demanding task. Indeed, it is difficult to dissect the high complexity hidden in genomic data and to adequately account for tumor heterogeneity.

**Results:** In this study, we used a robust statistical framework along with the integration of diverse bioinformatic tools to analyze next-generation sequencing data from more than 1000 patient samples from two different lung cancer subtypes, i.e., the lung adenocarcinoma (LUAD) and the squamous cell carcinoma (LUSC). In particular, we used RNA-Seq gene expression data to identify both co-expression modules and differentially expressed genes to accurately discriminate between LUAD and LUSC. Moreover, we identified a group of genes which could act as specific oncogenes or tumor suppressor genes in one of the two lung cancer types, as well as two dual role genes. Our results have also been cross-validated against other transcriptomics data of lung cancer patients.

**Conclusions:** Our integrative approach allowed to identify two key features: a substantial up-regulation of genes involved in O-glycosylation of mucins in LUAD, and a compromised immune response in LUSC. The immune-profile associated with LUSC is linked to the activation of three specific oncogenic pathways which promote the evasion of antitumor immune response, providing new future directions for the design of target therapies.
