## Supplementary Table S3 for "Different molecular signatures in lung cancer types from integrative bioinformatic analyses of RNASeq data"

GENE ID	SOURCE
CBL	COSMIC;POTSF;TSGDB
EZH2	COSMIC;POTSF;TSGDB
FOXL2	COSMIC;POTSF;TSGDB
FOXO1	COSMIC;POTSF;TSGDB
FOXO3	COSMIC;POTSF;TSGDB
FOXO4	COSMIC;POTSF;TSGDB
KLF4	COSMIC;POTSF;TSGDB
NOTCH1	COSMIC;POTSF;TSGDB
NOTCH2	COSMIC;POTSF;TSGDB
PAX5	COSMIC;POTSF;TSGDB
RHOA	COSMIC;POTSF;TSGDB
RUNX1	COSMIC;POTSF;TSGDB
SUZ12	COSMIC;POTSF;TSGDB
TCF3	COSMIC;POTSF;TSGDB
WT1	COSMIC;POTSF
CREBBP	COSMIC;TSGDB
DDB2	COSMIC;TSGDB
GPC3	COSMIC;TSGDB
IRF4	COSMIC;TSGDB
MAP2K4	COSMIC;TSGDB
PRKAR1A	COSMIC;TSGDB
TP53	COSMIC;TSGDB
TP63	COSMIC;TSGDB
TRIM24	COSMIC;TSGDB
ARHGEF12	POTSF;TSGDB
BCR	POTSF;TSGDB
CDKN1B	POTSF;TSGDB
DNMT1	POTSF;TSGDB
DNMT3A	POTSF;TSGDB
ETV6	POTSF;TSGDB
FLT3	POTSF;TSGDB
FUS	POTSF;TSGDB
IDH1	POTSF;TSGDB
NCOA4	POTSF;TSGDB
NOTCH3	POTSF;TSGDB
NPM1	POTSF;TSGDB
NR4A3	POTSF;TSGDB
PML	POTSF;TSGDB
PTPN11	POTSF;TSGDB
RB1	POTSF;TSGDB
SPOP	POTSF;TSGDB
WHSC1L1	POTSF;TSGDB
ZBTB16	POTSF;TSGDB
APOBEC3B	COSMIC
ARNT	COSMIC
ATP1A1	COSMIC
BCL11B	COSMIC
BCL9L	COSMIC
BCORL1	COSMIC
BIRC3	COSMIC
BMPR1A	COSMIC
BTK	COSMIC
CBLC	COSMIC
CDKN1A	COSMIC
CIC	COSMIC
CUX1	COSMIC
DAXX	COSMIC
ELF4	COSMIC
EPAS1	COSMIC
ERBB4	COSMIC
ESR1	COSMIC
FES	COSMIC
GATA1	COSMIC
GATA3	COSMIC
HOXA11	COSMIC
HOXA9	COSMIC
IRS4	COSMIC
JAK1	COSMIC
KDM6A	COSMIC
KMT2D	COSMIC
LEF1	COSMIC
MALAT1	COSMIC
MAP3K1	COSMIC
MAP3K13	COSMIC
MKL1	COSMIC
NFE2L2	COSMIC
NFKB2	COSMIC
NKX2-1	COSMIC
NTRK1	COSMIC
PABPC1	COSMIC
POLQ	COSMIC
PTK6	COSMIC
QKI	COSMIC
RAD21	COSMIC
RECQL4	COSMIC
RUNX1T1	COSMIC
STAT5B	COSMIC
TBL1XR1	COSMIC
TBX3	COSMIC
TERT	COSMIC
TET1	COSMIC
BCL10	POTSF
BRCA1	POTSF
BRCA2	POTSF
CAMTA1	POTSF
CBFA2T3	POTSF
CDC73	POTSF
CDH11	POTSF
CDX2	POTSF
CHEK2	POTSF
CREB3L1	POTSF
DCC	POTSF
DDX3	POTSF
DICER1	POTSF
EPHA1	POTSF
EPHA3	POTSF
EPHB4	POTSF
FAS	POTSF
FAT1	POTSF
FOXA1	POTSF
FOXP1	POTSF
IKZF2	POTSF
KLF5	POTSF
LIFR	POTSF
MAP3K4	POTSF
MST1R	POTSF
NF2	POTSF
NTRK3	POTSF
NUP98	POTSF
PHF6	POTSF
PPARG	POTSF
PRKCB	POTSF
PTPN1	POTSF
RHOB	POTSF
SH2B3	POTSF
SLC9A3R1	POTSF
SMAD4	POTSF
SOCS1	POTSF
STAT3	POTSF
SYK	POTSF
TCF7L2	POTSF
WT	POTSF
DMBT1	TSGDB
ECT2	TSGDB
ETS2	TSGDB
GLI1	TSGDB
HDAC1	TSGDB
HOPX	TSGDB
LHX4	TSGDB
LITAF	TSGDB
MAP3K8	TSGDB
MXI1	TSGDB
PHB	TSGDB
RARB	TSGDB
RASSF1	TSGDB
SALL4	TSGDB
SIRT1	TSGDB
SKIL	TSGDB
SPI1	TSGDB
WDR11	TSGDB
YAP1	TSGDB
