## Supplementary Table S4 for "Different molecular signatures in lung cancer types from integrative bioinformatic analyses of RNASeq data"

### Sheet: cox_table_LUSC_final_table
	coef(group_low)	p-value(group_low)	fdr(group_low)	coef(stageii)	p-value(stageii)	fdr(stageii)	coef(stageiii)	p-value(stageiii)	fdr(stageiii)	coef(stageiv)	p-value(stageiv)	fdr(stageiv)	coef(age>65)	p-value(age>65)	fdr(age>65)	coef(gendermale)	p-value(gendermale)	fdr(gendermale)
MUC5B	0.095	0.704	1	-0.0652	0.825	1	0.572	0.0585	0.468	1.66	0.0275	0.44	0.11	0.649	1	-0.189	0.499	1
HABP2	-0.317	0.269	1	-0.039	0.904	1	0.205	0.57	1	1.22	0.102	1	0.212	0.458	1	0.419	0.203	1
MUC21	-0.279	0.28	1	0.0343	0.909	1	0.437	0.224	1	1.7	0.0291	0.466	0.38	0.165	1	0.048	0.871	1
KCNK5	-0.34	0.215	0.86	-0.317	0.333	1	-0.0397	0.913	1	1.41	0.0298	0.477	-0.436	0.105	0.651	0.488	0.122	0.651
ICA1	-0.86	0.000766	0.0123	-0.178	0.507	1	0.459	0.185	0.987	-14.1	0.997	1	-0.0469	0.852	1	0.446	0.149	0.987
ITGA6	-0.025	0.92	1	-0.101	0.74	1	0.447	0.157	1	0.904	0.226	1	0.397	0.121	1	0.0385	0.896	1
CSTA	0.503	0.0463	0.666	-0.0361	0.903	1	0.517	0.0832	0.666	0.793	0.439	1	0.027	0.912	1	0.435	0.141	0.752
P2RY1	0.467	0.0477	0.763	-0.0957	0.742	1	-0.0936	0.758	1	0.723	0.329	1	0.253	0.302	1	0.251	0.368	1
ANXA8	-0.0389	0.871	1	-0.225	0.443	1	0.122	0.707	1	1.26	0.0198	0.317	-0.0545	0.816	1	-0.0555	0.835	1
FZD7	-0.04	0.866	1	0.0884	0.767	1	0.427	0.139	1	1.55	0.0369	0.59	0.299	0.22	1	0.0655	0.808	1
CHST7	0.338	0.168	0.796	-0.187	0.518	1	0.844	0.00603	0.0965	0.957	0.199	0.796	0.171	0.497	1	-0.503	0.0623	0.498
RND3	0.435	0.0975	0.78	-0.255	0.388	1	0.438	0.15	0.8	0.792	0.439	1	0.607	0.0227	0.363	-0.0951	0.732	1
ACOX2	0.0562	0.813	1	-0.00497	0.985	1	-0.151	0.629	1	1.36	0.0766	1	0.039	0.871	1	-0.0141	0.957	1
ALDOC	0.426	0.0971	0.518	-0.105	0.728	1	0.526	0.0875	0.518	1.6	0.0108	0.173	0.0568	0.817	1	-0.0521	0.86	1
AQP5	0.454	0.0678	0.368	-0.124	0.684	1	0.428	0.155	0.62	1.71	0.0226	0.362	0.453	0.069	0.368	0.314	0.257	0.822
ARSE	-0.162	0.538	1	0.441	0.137	0.731	0.808	0.0202	0.323	1.15	0.269	1	0.469	0.0824	0.659	0.297	0.326	1
FABP5	0.281	0.235	0.829	-0.347	0.203	0.829	0.451	0.14	0.829	1.17	0.259	0.829	0.361	0.127	0.829	0.0921	0.741	1
SIPA1L2	-0.233	0.33	1	-0.201	0.486	1	0.393	0.185	1	0.693	0.345	1	0.181	0.45	1	0.459	0.127	1
SLC1A3	0.247	0.331	1	-0.305	0.301	1	0.61	0.0638	0.51	2.31	0.000316	0.00506	0.00266	0.992	1	-0.118	0.689	1
SLC2A9	0.568	0.0313	0.501	-0.218	0.48	1	0.356	0.263	1	1.37	0.0726	0.581	0.01	0.969	1	0.386	0.245	1
NRCAM	0.216	0.367	1	0.0361	0.905	1	0.774	0.00818	0.131	1.43	0.0205	0.164	0.157	0.526	1	0.151	0.603	1
AGR2	0.18	0.471	1	0.616	0.0371	0.297	0.725	0.027	0.297	1.25	0.097	0.429	0.415	0.108	0.429	0.496	0.134	0.429
SPDEF	0.0353	0.888	1	0.0262	0.927	1	0.394	0.281	1	1.26	0.0409	0.654	0.438	0.0891	0.713	0.174	0.574	1

### Sheet: cox_table_LUAD_final_table
	coef(group_low)	p-value(group_low)	fdr(group_low)	coef(stageii)	p-value(stageii)	fdr(stageii)	coef(stageiii)	p-value(stageiii)	fdr(stageiii)	coef(stageiv)	p-value(stageiv)	fdr(stageiv)	coef(age>65)	p-value(age>65)	fdr(age>65)	coef(gendermale)	p-value(gendermale)	fdr(gendermale)
MUC5B	0.095	0.704	1	-0.0652	0.825	1	0.572	0.0585	0.468	1.66	0.0275	0.44	0.11	0.649	1	-0.189	0.499	1
HABP2	-0.317	0.269	1	-0.039	0.904	1	0.205	0.57	1	1.22	0.102	1	0.212	0.458	1	0.419	0.203	1
MUC21	-0.279	0.28	1	0.0343	0.909	1	0.437	0.224	1	1.7	0.0291	0.466	0.38	0.165	1	0.048	0.871	1
KCNK5	-0.34	0.215	0.86	-0.317	0.333	1	-0.0397	0.913	1	1.41	0.0298	0.477	-0.436	0.105	0.651	0.488	0.122	0.651
ICA1	-0.86	0.000766	0.0123	-0.178	0.507	1	0.459	0.185	0.987	-14.1	0.997	1	-0.0469	0.852	1	0.446	0.149	0.987
ITGA6	-0.025	0.92	1	-0.101	0.74	1	0.447	0.157	1	0.904	0.226	1	0.397	0.121	1	0.0385	0.896	1
CSTA	0.503	0.0463	0.666	-0.0361	0.903	1	0.517	0.0832	0.666	0.793	0.439	1	0.027	0.912	1	0.435	0.141	0.752
P2RY1	0.467	0.0477	0.763	-0.0957	0.742	1	-0.0936	0.758	1	0.723	0.329	1	0.253	0.302	1	0.251	0.368	1
ANXA8	-0.0389	0.871	1	-0.225	0.443	1	0.122	0.707	1	1.26	0.0198	0.317	-0.0545	0.816	1	-0.0555	0.835	1
FZD7	-0.04	0.866	1	0.0884	0.767	1	0.427	0.139	1	1.55	0.0369	0.59	0.299	0.22	1	0.0655	0.808	1
CHST7	0.338	0.168	0.796	-0.187	0.518	1	0.844	0.00603	0.0965	0.957	0.199	0.796	0.171	0.497	1	-0.503	0.0623	0.498
RND3	0.435	0.0975	0.78	-0.255	0.388	1	0.438	0.15	0.8	0.792	0.439	1	0.607	0.0227	0.363	-0.0951	0.732	1
ACOX2	0.0562	0.813	1	-0.00497	0.985	1	-0.151	0.629	1	1.36	0.0766	1	0.039	0.871	1	-0.0141	0.957	1
ALDOC	0.426	0.0971	0.518	-0.105	0.728	1	0.526	0.0875	0.518	1.6	0.0108	0.173	0.0568	0.817	1	-0.0521	0.86	1
AQP5	0.454	0.0678	0.368	-0.124	0.684	1	0.428	0.155	0.62	1.71	0.0226	0.362	0.453	0.069	0.368	0.314	0.257	0.822
ARSE	-0.162	0.538	1	0.441	0.137	0.731	0.808	0.0202	0.323	1.15	0.269	1	0.469	0.0824	0.659	0.297	0.326	1
FABP5	0.281	0.235	0.829	-0.347	0.203	0.829	0.451	0.14	0.829	1.17	0.259	0.829	0.361	0.127	0.829	0.0921	0.741	1
SIPA1L2	-0.233	0.33	1	-0.201	0.486	1	0.393	0.185	1	0.693	0.345	1	0.181	0.45	1	0.459	0.127	1
SLC1A3	0.247	0.331	1	-0.305	0.301	1	0.61	0.0638	0.51	2.31	0.000316	0.00506	0.00266	0.992	1	-0.118	0.689	1
SLC2A9	0.568	0.0313	0.501	-0.218	0.48	1	0.356	0.263	1	1.37	0.0726	0.581	0.01	0.969	1	0.386	0.245	1
NRCAM	0.216	0.367	1	0.0361	0.905	1	0.774	0.00818	0.131	1.43	0.0205	0.164	0.157	0.526	1	0.151	0.603	1
AGR2	0.18	0.471	1	0.616	0.0371	0.297	0.725	0.027	0.297	1.25	0.097	0.429	0.415	0.108	0.429	0.496	0.134	0.429
SPDEF	0.0353	0.888	1	0.0262	0.927	1	0.394	0.281	1	1.26	0.0409	0.654	0.438	0.0891	0.713	0.174	0.574	1
